# Single-cell DNA methylome and 3D genome atlas of the human subcutaneous adipose tissue

**DOI:** 10.1101/2024.11.02.621694

**Authors:** Zeyuan Johnson Chen, Sankha Subhra Das, Asha Kar, Seung Hyuk T. Lee, Kevin D. Abuhanna, Marcus Alvarez, Mihir G. Sukhatme, Kyla Z. Gelev, Matthew G. Heffel, Yi Zhang, Oren Avram, Elior Rahmani, Sriram Sankararaman, Sini Heinonen, Hilkka Peltoniemi, Eran Halperin, Kirsi H. Pietiläinen, Chongyuan Luo, Päivi Pajukanta

## Abstract

Human subcutaneous adipose tissue (SAT) contains a diverse array of cell-types; however, the epigenomic landscape among the SAT cell-types has remained elusive. Our integrative analysis of single-cell resolution DNA methylation and chromatin conformation profiles (snm3C-seq), coupled with matching RNA expression (snRNA-seq), systematically cataloged the epigenomic, 3D topology, and transcriptomic dynamics across the SAT cell-types. We discovered that the SAT CG methylation (mCG) landscape is characterized by pronounced hyper-methylation in myeloid cells and hypo-methylation in adipocytes and adipose stem and progenitor cells (ASPCs), driving nearly half of the 705,063 detected differentially methylated regions (DMRs). In addition to the enriched cell-type-specific transcription factor binding motifs, we identified *TET1* and *DNMT3A* as plausible candidates for regulating cell-type level mCG profiles. Furthermore, we observed that global mCG profiles closely correspond to SAT lineage, which is also reflected in cell-type-specific chromosome compartmentalization. Adipocytes, in particular, display significantly more short-range chromosomal interactions, facilitating the formation of complex local 3D genomic structures that regulate downstream transcriptomic activity, including those associated with adipogenesis. Finally, we discovered that variants in cell-type level DMRs and A compartments significantly predict and are enriched for variance explained in abdominal obesity. Together, our multimodal study characterizes human SAT epigenomic landscape at the cell-type resolution and links partitioned polygenic risk of abdominal obesity to SAT epigenome.
