## Supplementary Table 4 for "Single-cell DNA methylome and 3D genome atlas of the human subcutaneous adipose tissue"

### Sheet: TF motif enrichment
Supplementary Table 4. Transcription factor binding motif enrichment results using cell-type level hypo-methylated regions of subcutaneous adipose tissue (SAT).
Transciption factor binding motif (de novo)	Negative log10(P)	% of targets	% of background	Enrichment ratio	SAT cell-types
NF1-halfsite(CTF)/LNCaP-NF1-ChIP-Seq(Unpublished)/Homer(0.963)	2913	16.89	10.78	1.56679	Adipocyte
Twist2(bHLH)/Myoblast-Twist2.Ty1-ChIP-Seq(GSE127998)/Homer(0.961)	2544	16.04	10.43	1.53787	Adipocyte
EBF2(EBF)/BrownAdipose-EBF2-ChIP-Seq(GSE97114)/Homer(0.917)	2291	13.93	8.94	1.55817	Adipocyte
NF1(CTF)/LNCAP-NF1-ChIP-Seq(Unpublished)/Homer(0.764)	1580	8.97	5.6	1.60179	Adipocyte
HOXA9/MA0594.2/Jaspar(0.666)	1164	28.52	23.48	1.21465	Adipocyte
Hoxc9(Homeobox)/Ainv15-Hoxc9-ChIP-Seq(GSE21812)/Homer(0.891)	1111	8.37	5.59	1.49732	Adipocyte
CEBPD/MA0836.2/Jaspar(0.890)	1107	10.51	7.37	1.42605	Adipocyte
NF1(CTF)/LNCAP-NF1-ChIP-Seq(Unpublished)/Homer(0.737)	990	9.5	6.67	1.42429	Adipocyte
NFIX/MA0671.1/Jaspar(0.697)	934	10.9	7.95	1.37107	Adipocyte
ZFX(Zf)/mES-Zfx-ChIP-Seq(GSE11431)/Homer(0.825)	838	9.87	7.19	1.37274	Adipocyte
BATF(bZIP)/Th17-BATF-ChIP-Seq(GSE39756)/Homer(0.970)	736	6.44	4.42	1.45701	Adipocyte
MafA(bZIP)/Islet-MafA-ChIP-Seq(GSE30298)/Homer(0.849)	712	9.28	6.87	1.3508	Adipocyte
MYB(HTH)/ERMYB-Myb-ChIPSeq(GSE22095)/Homer(0.666)	677	10.71	8.18	1.30929	Adipocyte
ZBTB12/MA1649.1/Jaspar(0.854)	641	6.53	4.62	1.41342	Adipocyte
Zic1::Zic2/MA1628.1/Jaspar(0.745)	618	4.89	3.27	1.49541	Adipocyte
NFIX/MA0671.1/Jaspar(0.715)	317	2.19	1.41	1.55319	Adipocyte
PRDM1(Zf)/Hela-PRDM1-ChIP-Seq(GSE31477)/Homer(0.611)	269	9.36	7.82	1.19693	Adipocyte
HOXC11/MA0651.1/Jaspar(0.671)	268	8.45	6.99	1.20887	Adipocyte
TEAD(TEA)/Fibroblast-PU.1-ChIP-Seq(Unpublished)/Homer(0.763)	242	4.82	3.77	1.27851	Adipocyte
TWIST1/MA1123.2/Jaspar(0.961)	2566	16.24	10.3	1.5767	ASPC
NF1-halfsite(CTF)/LNCaP-NF1-ChIP-Seq(Unpublished)/Homer(0.964)	2386	15.49	9.87	1.5694	ASPC
EBF2(EBF)/BrownAdipose-EBF2-ChIP-Seq(GSE97114)/Homer(0.903)	1728	9.88	6.02	1.6412	ASPC
Fra1(bZIP)/BT549-Fra1-ChIP-Seq(GSE46166)/Homer(0.992)	1442	5.96	3.26	1.82822	ASPC
Smad3(MAD)/NPC-Smad3-ChIP-Seq(GSE36673)/Homer(0.778)	997	10.77	7.6	1.41711	ASPC
PB0179.1_Sp100_2/Jaspar(0.623)	946	30.01	25.13	1.19419	ASPC
NF1(CTF)/LNCAP-NF1-ChIP-Seq(Unpublished)/Homer(0.692)	888	8.09	5.49	1.47359	ASPC
NF1(CTF)/LNCAP-NF1-ChIP-Seq(Unpublished)/Homer(0.766)	853	10.01	7.16	1.39804	ASPC
MEIS2(var.2)/MA1640.1/Jaspar(0.874)	786	9.22	6.59	1.39909	ASPC
TEAD2/MA1121.1/Jaspar(0.918)	659	7.67	5.46	1.40476	ASPC
MafF(bZIP)/HepG2-MafF-ChIP-Seq(GSE31477)/Homer(0.672)	656	9.57	7.09	1.34979	ASPC
ZFX(Zf)/mES-Zfx-ChIP-Seq(GSE11431)/Homer(0.694)	651	10.1	7.57	1.33421	ASPC
POL010.1_DCE_S_III/Jaspar(0.751)	495	16.45	13.63	1.2069	ASPC
PRDM4/MA1647.1/Jaspar(0.696)	441	4.6	3.19	1.44201	ASPC
JUN/MA0488.1/Jaspar(0.936)	395	4.23	2.95	1.4339	ASPC
PH0037.1_Hdx/Jaspar(0.748)	344	9.75	7.9	1.23418	ASPC
TEAD4(TEA)/Tropoblast-Tead4-ChIP-Seq(GSE37350)/Homer(0.704)	319	8.01	6.39	1.25352	ASPC
POU3F4/MA0789.1/Jaspar(0.736)	279	5.9	4.59	1.2854	ASPC
Six1(Homeobox)/Myoblast-Six1-ChIP-Chip(GSE20150)/Homer(0.761)	266	5.85	4.57	1.28009	ASPC
BARHL2/MA0635.1/Jaspar(0.816)	188	8.42	7.12	1.18258	ASPC
HLF(bZIP)/HSC-HLF.Flag-ChIP-Seq(GSE69817)/Homer(0.737)	181	12.69	11.14	1.13914	ASPC
Stat5a/MA1624.1/Jaspar(0.711)	174	1.5	1	1.5	ASPC
EBF2(EBF)/BrownAdipose-EBF2-ChIP-Seq(GSE97114)/Homer(0.963)	4802	17.19	7.16	2.40084	Perivascular
ERG(ETS)/VCaP-ERG-ChIP-Seq(GSE14097)/Homer(0.975)	1239	8.35	4.45	1.8764	Perivascular
SCL(bHLH)/HPC7-Scl-ChIP-Seq(GSE13511)/Homer(0.959)	1018	14.78	9.89	1.49444	Perivascular
PPARa(NR)	1001	11.16	6.97	1.60115	Perivascular
Tlx?(NR)/NPC-H3K4me1-ChIP-Seq(GSE16256)/Homer(0.838)	998	12.83	8.32	1.54207	Perivascular
Mef2c(MADS)/GM12878-Mef2c-ChIP-Seq(GSE32465)/Homer(0.982)	910	3.97	1.75	2.26857	Perivascular
NFIX/MA0671.1/Jaspar(0.835)	664	14.9	10.85	1.37327	Perivascular
BARHL1/MA0877.2/Jaspar(0.722)	601	22.58	17.91	1.26075	Perivascular
Rbpj1(?)/Panc1-Rbpj1-ChIP-Seq(GSE47459)/Homer(0.807)	568	9.38	6.39	1.46792	Perivascular
Stat5a/MA1624.1/Jaspar(0.741)	545	20.55	16.26	1.26384	Perivascular
TEAD2/MA1121.1/Jaspar(0.956)	522	8.76	5.99	1.46244	Perivascular
NFATC1/MA0624.1/Jaspar(0.714)	379	13.31	10.35	1.28599	Perivascular
PB0099.1_Zfp691_1/Jaspar(0.585)	365	12.89	10.02	1.28643	Perivascular
JUNB/MA0490.2/Jaspar(0.985)	353	4.92	3.21	1.53271	Perivascular
POL010.1_DCE_S_III/Jaspar(0.756)	334	14.19	11.3	1.25575	Perivascular
POL013.1_MED-1/Jaspar(0.599)	261	5.26	3.7	1.42162	Perivascular
EMX2/MA0886.1/Jaspar(0.916)	128	6.83	5.55	1.23063	Perivascular
PBX2(Homeobox)/K562-PBX2-ChIP-Seq(Encode)/Homer(0.710)	90	1.27	0.82	1.54878	Perivascular
ERG(ETS)/VCaP-ERG-ChIP-Seq(GSE14097)/Homer(0.953)	8750	30.58	12.94	2.36321	Endothelial
SOX15/MA1152.1/Jaspar(0.967)	1478	13.76	8.14	1.69042	Endothelial
Tlx?(NR)/NPC-H3K4me1-ChIP-Seq(GSE16256)/Homer(0.871)	813	8.65	5.25	1.64762	Endothelial
EBF1/MA0154.4/Jaspar(0.811)	733	13.48	9.38	1.4371	Endothelial
PPARa(NR)	524	9.1	6.21	1.46538	Endothelial
MyoD(bHLH)/Myotube-MyoD-ChIP-Seq(GSE21614)/Homer(0.859)	480	9.01	6.25	1.4416	Endothelial
HOXA1/MA1495.1/Jaspar(0.979)	457	13.43	10.13	1.32577	Endothelial
BARHL1/MA0877.2/Jaspar(0.714)	391	10.67	7.93	1.34552	Endothelial
Mef2d(MADS)/Retina-Mef2d-ChIP-Seq(GSE61391)/Homer(0.957)	377	5.47	3.57	1.53221	Endothelial
NFIX/MA0671.1/Jaspar(0.911)	331	4.96	3.26	1.52147	Endothelial
PB0181.1_Spdef_2/Jaspar(0.711)	216	2.32	1.39	1.66906	Endothelial
BATF(bZIP)/Th17-BATF-ChIP-Seq(GSE39756)/Homer(0.977)	191	3.4	2.31	1.47186	Endothelial
EWS:FLI1-fusion(ETS)/SK_N_MC-EWS:FLI1-ChIP-Seq(SRA014231)/Homer(0.623)	182	1.84	1.09	1.68807	Endothelial
ZKSCAN5/MA1652.1/Jaspar(0.745)	159	2.34	1.53	1.52941	Endothelial
TFAP2A/MA0003.4/Jaspar(0.663)	149	10.52	8.77	1.19954	Endothelial
TEAD2(TEA)/Py2T-Tead2-ChIP-Seq(GSE55709)/Homer(0.713)	114	1.78	1.18	1.50847	Endothelial
TCF7/MA0769.2/Jaspar(0.856)	103	16.74	14.95	1.11973	Endothelial
POU2F2/MA0507.1/Jaspar(0.607)	33	0.07	0.02	3.5	Endothelial
PB0058.1_Sfpi1_1/Jaspar(0.944)	8472	26.52	6.69	3.96413	Myeloid
RUNX1/MA0002.2/Jaspar(0.980)	1844	12.12	4.84	2.50413	Myeloid
PU.1:IRF8(ETS:IRF)/pDC-Irf8-ChIP-Seq(GSE66899)/Homer(0.962)	1205	5.5	1.72	3.19767	Myeloid
CEBPE/MA0837.1/Jaspar(0.942)	685	13.33	8.14	1.63759	Myeloid
AP-1(bZIP)/ThioMac-PU.1-ChIP-Seq(GSE21512)/Homer(0.980)	469	6.54	3.56	1.83708	Myeloid
ETV4/MA0764.2/Jaspar(0.726)	278	2.91	1.41	2.06383	Myeloid
MEF2B/MA0660.1/Jaspar(0.817)	208	4.85	3.06	1.58497	Myeloid
CEBPG/MA0838.1/Jaspar(0.680)	203	1.39	0.55	2.52727	Myeloid
Gata4(Zf)/Heart-Gata4-ChIP-Seq(GSE35151)/Homer(0.916)	185	5.58	3.74	1.49198	Myeloid
Npas4(bHLH)/Neuron-Npas4-ChIP-Seq(GSE127793)/Homer(0.707)	139	15.63	12.92	1.20975	Myeloid
Atoh1(bHLH)/Cerebellum-Atoh1-ChIP-Seq(GSE22111)/Homer(0.838)	133	6.71	4.96	1.35282	Myeloid
EWS:FLI1-fusion(ETS)/SK_N_MC-EWS:FLI1-ChIP-Seq(SRA014231)/Homer(0.615)	131	6.2	4.53	1.36865	Myeloid
ATF4/MA0833.2/Jaspar(0.879)	90	3.15	2.17	1.45161	Myeloid
Crx/MA0467.1/Jaspar(0.808)	68	0.07	0	4	Myeloid
Stat2/MA1623.1/Jaspar(0.702)	66	0.09	0.01	4	Myeloid
IRF4(IRF)/GM12878-IRF4-ChIP-Seq(GSE32465)/Homer(0.725)	39	0.15	0.04	3.75	Myeloid
ZNF263/MA0528.2/Jaspar(0.739)	35	0.25	0.1	2.5	Myeloid
ELF3(ETS)/PDAC-ELF3-ChIP-Seq(GSE64557)/Homer(0.964)	3671	25.8	8.45	3.05325	Mast
RUNX1(Runt)/Jurkat-RUNX1-ChIP-Seq(GSE29180)/Homer(0.972)	1200	13.49	5.6	2.40893	Mast
TRPS1(Zf)/MCF7-TRPS1-ChIP-Seq(GSE107013)/Homer(0.971)	1122	21.34	11.39	1.87357	Mast
AP-1(bZIP)/ThioMac-PU.1-ChIP-Seq(GSE21512)/Homer(0.988)	319	5.42	2.66	2.03759	Mast
CTCF(Zf)/CD4+-CTCF-ChIP-Seq(Barski_et_al.)/Homer(0.672)	182	3.89	2.07	1.87923	Mast
SCL(bHLH)/HPC7-Scl-ChIP-Seq(GSE13511)/Homer(0.793)	171	16.46	12.64	1.30222	Mast
MITF(bHLH)/MastCells-MITF-ChIP-Seq(GSE48085)/Homer(0.923)	147	3.73	2.1	1.77619	Mast
OVOL2/MA1545.1/Jaspar(0.674)	139	13.71	10.53	1.30199	Mast
Tlx?(NR)/NPC-H3K4me1-ChIP-Seq(GSE16256)/Homer(0.838)	132	3.01	1.63	1.84663	Mast
GATA(Zf)	129	9.88	7.26	1.36088	Mast
NFIX(var.2)/MA1528.1/Jaspar(0.769)	82	6.62	4.89	1.35378	Mast
Dux/MA0611.1/Jaspar(0.755)	74	12.8	10.51	1.21789	Mast
CRX(Homeobox)/Retina-Crx-ChIP-Seq(GSE20012)/Homer(0.835)	71	9.22	7.3	1.26301	Mast
TFAP2C(var.2)/MA0814.2/Jaspar(0.574)	67	0.13	0.01	4	Mast
RFX7/MA1554.1/Jaspar(0.701)	67	0.13	0.01	4	Mast
RUNX1(Runt)/Jurkat-RUNX1-ChIP-Seq(GSE29180)/Homer(0.658)	49	0.12	0.01	4	Mast
MYB/MA0100.3/Jaspar(0.761)	43	0.08	0.01	4	Mast
SOX2/MA0143.4/Jaspar(0.622)	36	0.36	0.14	2.57143	Mast
PH0068.1_Hoxc13/Jaspar(0.709)	36	0.24	0.07	3.42857	Mast
DMRTA2/MA1478.1/Jaspar(0.670)	29	1.89	1.34	1.41045	Mast
PB0173.1_Sox21_2/Jaspar(0.680)	14	0.81	0.57	1.42105	Mast
Etv2(ETS)/ES-ER71-ChIP-Seq(GSE59402)/Homer(0.948)	2600	20.63	8.92	2.31278	Lymphoid
RUNX1/MA0002.2/Jaspar(0.980)	1443	11.11	4.59	2.42048	Lymphoid
Npas4(bHLH)/Neuron-Npas4-ChIP-Seq(GSE127793)/Homer(0.733)	414	23.91	18.22	1.31229	Lymphoid
Fra1(bZIP)/BT549-Fra1-ChIP-Seq(GSE46166)/Homer(0.982)	366	9.28	5.89	1.57555	Lymphoid
Meis1(Homeobox)/MastCells-Meis1-ChIP-Seq(GSE48085)/Homer(0.806)	179	9.06	6.62	1.36858	Lymphoid
PU.1:IRF8(ETS:IRF)/pDC-Irf8-ChIP-Seq(GSE66899)/Homer(0.835)	161	4.98	3.29	1.51368	Lymphoid
NFkB-p65(RHD)/GM12787-p65-ChIP-Seq(GSE19485)/Homer(0.937)	157	3.97	2.5	1.588	Lymphoid
Gata4(Zf)/Heart-Gata4-ChIP-Seq(GSE35151)/Homer(0.834)	132	8.77	6.69	1.31091	Lymphoid
Gata1(Zf)/K562-GATA1-ChIP-Seq(GSE18829)/Homer(0.669)	112	11.18	9	1.24222	Lymphoid
TCF7/MA0769.2/Jaspar(0.830)	111	4.37	3.03	1.44224	Lymphoid
ZNF768(Zf)/Rajj-ZNF768-ChIP-Seq(GSE111879)/Homer(0.733)	98	7.17	5.53	1.29656	Lymphoid
HOXD11/MA0908.1/Jaspar(0.655)	89	6.76	5.23	1.29254	Lymphoid
SpiB(ETS)/OCILY3-SPIB-ChIP-Seq(GSE56857)/Homer(0.725)	88	1.11	0.56	1.98214	Lymphoid
PB0133.1_Hic1_2/Jaspar(0.723)	78	12.87	10.91	1.17965	Lymphoid
MEF2D/MA0773.1/Jaspar(0.910)	76	1.82	1.13	1.61062	Lymphoid
MEIS2(var.2)/MA1640.1/Jaspar(0.937)	70	2.1	1.37	1.53285	Lymphoid
GATA(Zf)	57	0.64	0.31	2.06452	Lymphoid
Smad4(MAD)/ESC-SMAD4-ChIP-Seq(GSE29422)/Homer(0.676)	49	2.31	1.66	1.39157	Lymphoid
Atf4(bZIP)/MEF-Atf4-ChIP-Seq(GSE35681)/Homer(0.697)	46	1.94	1.36	1.42647	Lymphoid
OSR2/MA1646.1/Jaspar(0.683)	43	0.37	0.16	2.3125	Lymphoid
POU2F2/MA0507.1/Jaspar(0.954)	39	2.86	2.2	1.3	Lymphoid
GATA(Zf)	34	2.6	2.02	1.28713	Lymphoid
PB0173.1_Sox21_2/Jaspar(0.633)	31	0.04	0	4	Lymphoid
