## Supplementary Table 6 for "Single-cell DNA methylome and 3D genome atlas of the human subcutaneous adipose tissue"

### Sheet: gene.comp
Supplementary Table 6. Cell-type level enrichment of expressed and unique marker genes in the A compartment.
Cell-type	Background AA	Background BB	Background ratioC	Marker AD	Marker BE	Marker ratioF	EnrichmentG
Adipocyte	6964	3111	2.23851	499	181	2.75691	1.23158
ASPC*	6281	2618	2.39916	332	74	4.48649	1.87002
Perivascular	4041	1573	2.56898	102	37	2.75676	1.0731
Endothelial	4741	1346	3.52229	169	13	13	3.69078
Myeloid	6532	1759	3.71347	635	109	5.82569	1.5688
A Number of cell-type level expressed genes located the the A compartment of the corresponding cell-type.
B Number of cell-type level expressed genes located the the B compartment of the corresponding cell-type.
C The ratio of cell-type level expressed genes located in the A compartment versus those in the B compartment.
D Number of cell-type level unqiue marker genes located the the A compartment of the corresponding cell-type.
E Number of cell-type level unique marker genes located the the B compartment of the corresponding cell-type.
F The ratio of cell-type level unique marker genes located in the A compartment versus those in the B compartment.
G The relative ratio between C and F.
*ASPC indicates adipose stem and progenitor cells.
