## Supplementary Table 7 for "Single-cell DNA methylome and 3D genome atlas of the human subcutaneous adipose tissue"

### Sheet: sankha_genes_raw_output_a2_opti
Supplementary Table 7. Longitudinally co-expressed genes of 14 distinct clusters and their corresponding probabilities.
Cluster ID	Gene name	Probability*
1	CEBPB	0.8667
1	CREB1	0.4785
1	DDIT3	0.7326
1	EGR2	0.913
1	FRZB	0.9131
1	IGF1	0.9135
1	IL6	0.8412
1	KLF5	0.8385
1	LEP	0.9177
1	LIPE	0.8442
1	LPIN2	0.8792
1	NAMPT	0.1745
1	PCK2	0.8193
1	PNPLA3	0.9026
1	SCD	0.782
1	SFRP4	0.9134
1	SLC2A4	0.9126
1	TRIB3	0.9151
1	UCP1	0.9177
2	BMP1	0.2974
2	BSCL2	0.852
2	KLF7	0.8921
2	PLIN2	0.6565
2	PTGIS	0.8876
2	SMAD3	0.8921
2	SOCS1	0.8897
3	CELF1	0.6912
3	FAS	0.7913
3	GATA3	0.8044
3	HIF1A	0.4942
3	ID3	0.8783
3	IRS1	0.8204
3	MBNL1	0.8853
3	PPARD	0.8235
3	PRLR	0.8818
3	RB1	0.8853
3	STAT1	0.7482
3	TDG	0.8853
4	ASIP	0.8623
4	CFD	0.9449
4	EBF1	0.9769
4	FOXO1	0.9662
4	LPIN1	0.9456
4	NCOA2	0.9609
4	NDN	0.9769
4	PPARG	0.9261
4	PPARGC1A	0.9769
4	RBL2	0.9769
4	RXRA	0.9662
4	SP1	0.9769
4	STAT2	0.9349
4	STAT5A	0.9769
4	STAT5B	0.9769
5	DLK1	1
6	BMP4	0.9094
6	LPIN3	0.9094
6	NR1H3	0.8324
6	NR3C1	0.6624
6	STAT6	0.9094
7	AHR	0.9939
7	BMP2	0.9939
7	DVL1	0.9939
7	E2F1	0.9833
7	E2F4	0.9684
7	FOXC2	0.9939
7	GATA2	0.9939
7	LIF	0.9939
7	RBL1	0.9939
7	SERPINE1	0.9939
7	SOCS3	0.9737
7	UHRF1	0.9886
7	WNT5B	0.9886
8	CYP26B1	0.3195
8	IL6ST	0.6172
8	NCOR2	0.4272
8	TET2	0.5934
9	CEBPD	0.9163
9	GDF10	0.8872
9	RARA	0.8104
9	SREBF1	0.9163
9	WWTR1	0.8013
10	ADIPOQ	0.9592
10	AGPAT2	0.896
10	AGT	0.9492
10	CEBPA	0.9592
10	CNTFR	0.9556
10	EPAS1	0.929
10	GADD45A	0.8071
10	IRS2	0.9458
10	LPL	0.8442
10	MEF2A	0.9096
10	MEF2C	0.9488
10	PCK1	0.9592
10	PLIN1	0.9344
10	RXRG	0.9592
10	SPOCK1	0.8422
10	STAT3	0.9485
10	TET1	0.9485
11	KLF15	0.7081
11	MEF2D	0.8633
11	NCOA1	0.8744
11	PPARA	0.6856
11	RORA	0.8744
11	TWIST1	0.8489
12	GTF3A	0.8577
12	HMGA1	0.8145
12	LMNA	0.8289
12	MIF	0.8357
12	TGFB1	0.1232
13	CDKN1A	0.2481
13	CISD1	0.136
13	CTNNB1	0.7224
13	LIFR	0.7224
14	FZD1	0.1319
14	GADD45B	0.2945
14	KLF6	0.8375
14	NCOR1	0.8342
14	NR2F1	0.4729
14	NRIP1	0.8375
14	TET3	0.8243
14	ZMPSTE24	0.7976
*Probability that gene belongs to assigned cluster, as computed by DPGP.
