## Supplementary Table 8 for "Single-cell DNA methylome and 3D genome atlas of the human subcutaneous adipose tissue"

### Sheet: CompartmentPRSSuppl
Supplementary Table 8 (Sheet 1). Cell-type level A compartments show enrichment for abdominal obesity risk.
Cell-type compartment	PRS SNP SizeA	Incremental R2 of PRSB	PC
Adipocyte A	13851	0.0343	0.0001
Adipocyte B	12059	0.0123	1
Endothelial A	13506	0.0333	0.0001
Endothelial B	12405	0.0144	1
Myeloid A	13359	0.0322	0.0011
Myeloid B	12551	0.0155	1
Perivascular A	13735	0.0354	0.0001
Perivascular B	12176	0.0128	1
ASPC A	13857	0.0375	0.0001
ASPC B	12055	0.0112	1
A: The PRS SNP Size denotes the number of clumped and thresholded SNPs residing within the compartment, ie the number of SNPs used to build the PRS.
B: The improvement in variance of WHRadjBMI explained by a model consisting of the PRS and covariates, relative to a null model consisting of only the covariates.
C: The permuted p-value (using 10,000 permutations), or probability of a PRS constructed from a randomly selected set of independent SNPs of same size having an incremental R2 >= that of the current PRS.
Supplementary Table 8 (Sheet 2). Cell-type differentially methylation regions (DMRs) harbor enriched polygenic risk for abdominal obesity and C-reactive protein.
DMR	PRS outcomeA	PRS SNP SizeB	Incremental R2 of PRSC	PD
Adipocyte hypomethylated	WHRadjBMI	1428	0.00929	0.0001
ASPC hypomethylated	WHRadjBMI	1220	0.00644	0.003923
Perivascular hypomethylated	WHRadjBMI	648	0.00322	0.06659
Endothelial hypomethylated	WHRadjBMI	616	0.00474	0.0001994
Myeloid hypomethylated	WHRadjBMI	322	0.00174	0.1072
Adipocyte hypermethylated	WHRadjBMI	302	0.00079	0.8745
ASPC hypermethylated	WHRadjBMI	480	0.00258	0.06132
Perivascular hypermethylated	WHRadjBMI	306	0.00309	0.0007432
Endothelial hypermethylated	WHRadjBMI	875	0.00611	0.0003735
Myeloid hypermethylated	WHRadjBMI	1775	0.01063	0.0001
Adipocyte hypomethylated	CRP	1330	0.01586	0.03067
ASPC hypomethylated	CRP	1148	0.01313	0.05665
Perivascular hypomethylated	CRP	610	0.00408	0.2979
Endothelial hypomethylated	CRP	616	0.00272	0.6214
Myeloid hypomethylated	CRP	342	0.00733	0.04097
Adipocyte hypermethylated	CRP	293	0.00173	0.3273
ASPC hypermethylated	CRP	466	0.00292	0.3245
Perivascular hypermethylated	CRP	290	0.0012	0.5984
Endothelial hypermethylated	CRP	850	0.01808	0.003525
Myeloid hypermethylated	CRP	1651	0.01083	0.311
A: Abbreviations for the outcomes are as follows: WHRadjBMI indicates waist-to-hip ratio adjusted for BMI, CRP C-reactive protein.
B: The PRS SNP Size denotes the number of clumped and thresholded SNPs residing within the compartment, ie the number of SNPs used to build the PRS.
C: The improvement in variance of the PRS outcome explained by a model consisting of the PRS and covariates, relative to a null model consisting of only the covariates.
D: The permuted p-value (using 10,000 permutations), or probability of a PRS constructed from a randomly selected set of independent SNPs of same size having an incremental R2 >= that of the current PRS.
